# Testing hypotheses of skull function with comparative finite element analysis: three methods reveal contrasting results

**DOI:** 10.1101/2024.11.20.624579

**Authors:** D. Rex Mitchell, Stephen Wroe, Meg Martin, Vera Weisbecker

## Abstract

Comparative finite element analysis often involves standardising aspects of the models to test equivalent loading scenarios across species. However, in the context of feeding biomechanics of the vertebrate skull, what is considered “equivalent” can depend on the hypothesis. We use 13 skulls from diverse group of marsupial bettongs and potoroos (Potoroidae) to demonstrate that that scaling muscle forces to standardise unique aspects of biting mechanics can produce contrasting results of comparative stress or strain that are differentially suited to test specific kinds of hypotheses. We propose three categories of hypotheses for skull biting mechanics which each involve a unique method of muscle scaling: those comparing (1) the skull’s efficiency in distributing input muscle forces, via standardising input muscle force to size, (2) morphological biting adaptation through standardising mechanical advantage to simulate size-independent, equivalent bites, and (3) feeding ecology affected by size, such as niche partitioning, via standardising bite reaction force.

**SUMMARY STATEMENT:** Common approaches for scaling muscle forces in skull finite element models might not always offer reliable results for all hypotheses. We provide a framework for selecting the appropriate method.
