## Supplementary material for "Testing hypotheses of skull function with comparative finite element analysis: three methods reveal contrasting results": (Table

### Sheet: Table S1
Table S1: Initial muscle scaling using a 2/3rd power rule of cranial volume (forces for each muscle in Newtons)
Specimen	Volume	Scale	LDmassd	LDmassi	LDmasss	LDpterl	LDpterm	LDtemp	LDzyg	RDmassd	RDmassi	RDmasss	RDpterl	RDpterm	RDtemp	RDzyg	total
Aruf_M2750	12447.8	1	5.45	8.54	7.94	0.94	7.56	13.75	5.82	5.45	8.54	7.94	0.94	7.56	13.75	5.82	100
Aruf_M12026	17425.7	1.25141	6.82018	10.687	9.93619	1.17632	9.46065	17.2069	7.2832	6.82018	10.687	9.93619	1.17632	9.46065	17.2069	7.2832	125.141
Bgai_M7384	10136.2	0.872012	4.75247	7.44698	6.92378	0.819691	6.59241	11.9902	5.07511	4.75247	7.44698	6.92378	0.819691	6.59241	11.9902	5.07511	87.2012
Bgai_M7389	9897.99	0.858295	4.67771	7.32984	6.81486	0.806797	6.48871	11.8016	4.99528	4.67771	7.32984	6.81486	0.806797	6.48871	11.8016	4.99528	85.8295
Bles_M1705	8726.37	0.789152	4.30088	6.73936	6.26587	0.741803	5.96599	10.8508	4.59287	4.30088	6.73936	6.26587	0.741803	5.96599	10.8508	4.59287	78.9152
Bles_M18492	8772.56	0.791935	4.31604	6.76312	6.28796	0.744419	5.98703	10.8891	4.60906	4.31604	6.76312	6.28796	0.744419	5.98703	10.8891	4.60906	79.1935
Bpen_M8285	10069.1	0.868158	4.73146	7.41407	6.89317	0.816068	6.56327	11.9372	5.05268	4.73146	7.41407	6.89317	0.816068	6.56327	11.9372	5.05268	86.8158
Bpen_11252	7991.36	0.744193	4.05585	6.35541	5.90889	0.699541	5.6261	10.2327	4.3312	4.05585	6.35541	5.90889	0.699541	5.6261	10.2327	4.3312	74.4193
Btro_JM10030	7747.19	0.728956	3.97281	6.22528	5.78791	0.685219	5.51091	10.0231	4.24252	3.97281	6.22528	5.78791	0.685219	5.51091	10.0231	4.24252	72.8956
Btro_JM12495	8033.06	0.74678	4.06995	6.3775	5.92943	0.701973	5.64566	10.2682	4.34626	4.06995	6.3775	5.92943	0.701973	5.64566	10.2682	4.34626	74.678
Ccam_M3257	5964.31	0.61232	3.33715	5.22921	4.86182	0.575581	4.62914	8.4194	3.5637	3.33715	5.22921	4.86182	0.575581	4.62914	8.4194	3.5637	61.232
Ptri_M7381	8472.04	0.773744	4.2169	6.60777	6.14353	0.727319	5.8495	10.639	4.50319	4.2169	6.60777	6.14353	0.727319	5.8495	10.639	4.50319	77.3744
Ptri_M9013	10737.6	0.906169	4.93862	7.73868	7.19498	0.851799	6.85064	12.4598	5.2739	4.93862	7.73868	7.19498	0.851799	6.85064	12.4598	5.2739	90.6169
Muscle label key
massd	deep masseter
massi	intermediate masseter
masss	superficial masseter
pterl	lateral pterygoid
pterm	medial pterygoid
temp	temporalis
zyg	zygomaticomandibularis

### Sheet: Table S2
Table S2: Rescaling input muscle forces with standardised mechanical advantage for incisor bite simulations
Specimen	Volume (V)	logV	IMF	BRF initial	Mechanical advantage (MA)	BRF (estimated)	Scaling factor	Estimated IMF
Aruf_M2750	12447.8	4.09509	100	19.49	0.1949	18.4809	0.948226	94.8226
Aruf_M12026	17425.7	4.24119	125.141	24.45	0.19538	23.1272	0.945897	118.37
Bgai_M7384	10136.2	4.00588	87.2012	15.3	0.175456	16.1156	1.05331	91.8496
Bgai_M7389	9897.99	3.99555	85.8295	14.84	0.172901	15.8621	1.06887	91.7408
Bles_M1705	8726.37	3.94083	78.9152	17.02	0.215674	14.5843	0.856889	67.6216
Bles_M18492	8772.56	3.94313	79.1935	17.5	0.220978	14.6357	0.836324	66.2314
Bpen_M8285	10069.1	4.00299	86.8158	16.33	0.188099	16.0443	0.982508	85.2972
Bpen_11252	7991.36	3.90262	74.4193	13.54	0.181942	13.7534	1.01576	75.592
Btro_JM10030	7747.19	3.88914	72.8956	13.27	0.182041	13.4718	1.01521	74.004
Btro_JM12495	8033.06	3.90488	74.678	13.86	0.185597	13.8012	0.995756	74.361
Ccam_M3257	5964.31	3.77556	61.232	12.92	0.211001	11.3162	0.87587	53.6313
Ptri_M7381	8472.04	3.92799	77.3744	10.7	0.138289	14.2995	1.3364	103.403
Ptri_M9013	10737.6	4.03091	90.6169	12.71	0.140261	16.7468	1.31761	119.398
Mean					0.184809
Original
LDmassd	LDmassi	LDmasss	LDpterl	LDpterm	LDtemp	LDzyg	RDmassd	RDmassi	RDmasss	RDpterl	RDpterm	RDtemp	RDzyg	total
5.45	8.54	7.94	0.94	7.56	13.75	5.82	5.45	8.54	7.94	0.94	7.56	13.75	5.82	100
6.82018	10.687	9.93619	1.17632	9.46065	17.2069	7.2832	6.82018	10.687	9.93619	1.17632	9.46065	17.2069	7.2832	125.141
4.75247	7.44698	6.92378	0.819691	6.59241	11.9902	5.07511	4.75247	7.44698	6.92378	0.819691	6.59241	11.9902	5.07511	87.2012
4.67771	7.32984	6.81486	0.806797	6.48871	11.8016	4.99528	4.67771	7.32984	6.81486	0.806797	6.48871	11.8016	4.99528	85.8295
4.30088	6.73936	6.26587	0.741803	5.96599	10.8508	4.59287	4.30088	6.73936	6.26587	0.741803	5.96599	10.8508	4.59287	78.9152
4.31604	6.76312	6.28796	0.744419	5.98703	10.8891	4.60906	4.31604	6.76312	6.28796	0.744419	5.98703	10.8891	4.60906	79.1935
4.73146	7.41407	6.89317	0.816068	6.56327	11.9372	5.05268	4.73146	7.41407	6.89317	0.816068	6.56327	11.9372	5.05268	86.8158
4.05585	6.35541	5.90889	0.699541	5.6261	10.2327	4.3312	4.05585	6.35541	5.90889	0.699541	5.6261	10.2327	4.3312	74.4193
3.97281	6.22528	5.78791	0.685219	5.51091	10.0231	4.24252	3.97281	6.22528	5.78791	0.685219	5.51091	10.0231	4.24252	72.8956
4.06995	6.3775	5.92943	0.701973	5.64566	10.2682	4.34626	4.06995	6.3775	5.92943	0.701973	5.64566	10.2682	4.34626	74.678
3.33715	5.22921	4.86182	0.575581	4.62914	8.4194	3.5637	3.33715	5.22921	4.86182	0.575581	4.62914	8.4194	3.5637	61.232
4.2169	6.60777	6.14353	0.727319	5.8495	10.639	4.50319	4.2169	6.60777	6.14353	0.727319	5.8495	10.639	4.50319	77.3744
4.93862	7.73868	7.19498	0.851799	6.85064	12.4598	5.2739	4.93862	7.73868	7.19498	0.851799	6.85064	12.4598	5.2739	90.6169
Rescaled
5.16783	8.09785	7.52891	0.891332	7.16858	13.0381	5.51867	5.16783	8.09785	7.52891	0.891332	7.16858	13.0381	5.51867	94.8226
6.45119	10.1088	9.39861	1.11268	8.9488	16.2759	6.88916	6.45119	10.1088	9.39861	1.11268	8.9488	16.2759	6.88916	118.37
5.0058	7.84395	7.29285	0.863386	6.94383	12.6293	5.34564	5.0058	7.84395	7.29285	0.863386	6.94383	12.6293	5.34564	91.8496
4.99987	7.83466	7.28422	0.862364	6.9356	12.6144	5.33931	4.99987	7.83466	7.28422	0.862364	6.9356	12.6144	5.33931	91.7408
3.68538	5.77489	5.36916	0.635643	5.1122	9.29798	3.93558	3.68538	5.77489	5.36916	0.635643	5.1122	9.29798	3.93558	67.6216
3.60961	5.65616	5.25878	0.622576	5.0071	9.10682	3.85467	3.60961	5.65616	5.25878	0.622576	5.0071	9.10682	3.85467	66.2314
4.64869	7.28438	6.77259	0.801793	6.44846	11.7284	4.96429	4.64869	7.28438	6.77259	0.801793	6.44846	11.7284	4.96429	85.2972
4.11977	6.45556	6.00201	0.710565	5.71476	10.3939	4.39946	4.11977	6.45556	6.00201	0.710565	5.71476	10.3939	4.39946	75.592
4.03322	6.31994	5.87592	0.695637	5.5947	10.1755	4.30703	4.03322	6.31994	5.87592	0.695637	5.5947	10.1755	4.30703	74.004
4.05268	6.35043	5.90427	0.698994	5.6217	10.2246	4.32781	4.05268	6.35043	5.90427	0.698994	5.6217	10.2246	4.32781	74.361
2.9229	4.58011	4.25832	0.504134	4.05453	7.3743	3.12134	2.9229	4.58011	4.25832	0.504134	4.05453	7.3743	3.12134	53.6313
5.63547	8.83063	8.21021	0.97199	7.81728	14.2179	6.01807	5.63547	8.83063	8.21021	0.97199	7.81728	14.2179	6.01807	103.403
6.50718	10.1966	9.48018	1.12234	9.02647	16.4172	6.94895	6.50718	10.1966	9.48018	1.12234	9.02647	16.4172	6.94895	119.398

### Sheet: Table S3
Table S3: Rescaling input muscle forces with standardised mechanical advantage for premolar bite simulations
Specimen	Volume (V)	logV	IMF	BRF initial	Mechanical advantage (MA)	BRF (estimated)	Scaling factor	Estimated IMF
Aruf_M2750	12447.8	4.09509	100	30.11	0.3011	29.8885	0.992642	99.2642
Aruf_M12026	17425.7	4.24119	125.141	34.7	0.277287	37.4027	1.07789	134.888
Bgai_M7384	10136.2	4.00588	87.2012	24.5	0.280959	26.0631	1.0638	92.7646
Bgai_M7389	9897.99	3.99555	85.8295	24.1	0.280789	25.6531	1.06444	91.3607
Bles_M1705	8726.37	3.94083	78.9152	27.7	0.35101	23.5865	0.8515	67.1963
Bles_M18492	8772.56	3.94313	79.1935	27.51	0.347377	23.6697	0.860404	68.1384
Bpen_M8285	10069.1	4.00299	86.8158	27.68	0.318836	25.9479	0.937424	81.3832
Bpen_11252	7991.36	3.90262	74.4193	22.93	0.308119	22.2428	0.97003	72.1889
Btro_JM10030	7747.19	3.88914	72.8956	23.19	0.318126	21.7874	0.939516	68.4865
Btro_JM12495	8033.06	3.90488	74.678	22.84	0.305846	22.3201	0.977237	72.9781
Ccam_M3257	5964.31	3.77556	61.232	20.91	0.341488	18.3013	0.875242	53.5928
Ptri_M7381	8472.04	3.92799	77.3744	17.3	0.223588	23.126	1.33676	103.431
Ptri_M9013	10737.6	4.03091	90.6169	20.93	0.230972	27.084	1.29403	117.261
Mean					0.298885
Original
LDmassd	LDmassi	LDmasss	LDpterl	LDpterm	LDtemp	LDzyg	RDmassd	RDmassi	RDmasss	RDpterl	RDpterm	RDtemp	RDzyg	total
5.45	8.54	7.94	0.94	7.56	13.75	5.82	5.45	8.54	7.94	0.94	7.56	13.75	5.82	100
6.82018	10.687	9.93619	1.17632	9.46065	17.2069	7.2832	6.82018	10.687	9.93619	1.17632	9.46065	17.2069	7.2832	125.141
4.75247	7.44698	6.92378	0.819691	6.59241	11.9902	5.07511	4.75247	7.44698	6.92378	0.819691	6.59241	11.9902	5.07511	87.2012
4.67771	7.32984	6.81486	0.806797	6.48871	11.8016	4.99528	4.67771	7.32984	6.81486	0.806797	6.48871	11.8016	4.99528	85.8295
4.30088	6.73936	6.26587	0.741803	5.96599	10.8508	4.59287	4.30088	6.73936	6.26587	0.741803	5.96599	10.8508	4.59287	78.9152
4.31604	6.76312	6.28796	0.744419	5.98703	10.8891	4.60906	4.31604	6.76312	6.28796	0.744419	5.98703	10.8891	4.60906	79.1935
4.73146	7.41407	6.89317	0.816068	6.56327	11.9372	5.05268	4.73146	7.41407	6.89317	0.816068	6.56327	11.9372	5.05268	86.8158
4.05585	6.35541	5.90889	0.699541	5.6261	10.2327	4.3312	4.05585	6.35541	5.90889	0.699541	5.6261	10.2327	4.3312	74.4193
3.97281	6.22528	5.78791	0.685219	5.51091	10.0231	4.24252	3.97281	6.22528	5.78791	0.685219	5.51091	10.0231	4.24252	72.8956
4.06995	6.3775	5.92943	0.701973	5.64566	10.2682	4.34626	4.06995	6.3775	5.92943	0.701973	5.64566	10.2682	4.34626	74.678
3.33715	5.22921	4.86182	0.575581	4.62914	8.4194	3.5637	3.33715	5.22921	4.86182	0.575581	4.62914	8.4194	3.5637	61.232
4.2169	6.60777	6.14353	0.727319	5.8495	10.639	4.50319	4.2169	6.60777	6.14353	0.727319	5.8495	10.639	4.50319	77.3744
4.93862	7.73868	7.19498	0.851799	6.85064	12.4598	5.2739	4.93862	7.73868	7.19498	0.851799	6.85064	12.4598	5.2739	90.6169
Rescaled
5.4099	8.47716	7.88158	0.933084	7.50437	13.6488	5.77718	5.4099	8.47716	7.88158	0.933084	7.50437	13.6488	5.77718	99.2642
7.35138	11.5194	10.7101	1.26795	10.1975	18.5471	7.85047	7.35138	11.5194	10.7101	1.26795	10.1975	18.5471	7.85047	134.888
5.05567	7.9221	7.36551	0.871987	7.01301	12.7551	5.3989	5.05567	7.9221	7.36551	0.871987	7.01301	12.7551	5.3989	92.7646
4.97916	7.8022	7.25404	0.858791	6.90687	12.5621	5.31719	4.97916	7.8022	7.25404	0.858791	6.90687	12.5621	5.31719	91.3607
3.6622	5.73857	5.33539	0.631645	5.08004	9.23949	3.91083	3.6622	5.73857	5.33539	0.631645	5.08004	9.23949	3.91083	67.1963
3.71354	5.81902	5.41019	0.640501	5.15126	9.36902	3.96565	3.71354	5.81902	5.41019	0.640501	5.15126	9.36902	3.96565	68.1384
4.43538	6.95012	6.46182	0.765002	6.15257	11.1902	4.7365	4.43538	6.95012	6.46182	0.765002	6.15257	11.1902	4.7365	81.3832
3.9343	6.16493	5.7318	0.678576	5.45748	9.92598	4.2014	3.9343	6.16493	5.7318	0.678576	5.45748	9.92598	4.2014	72.1889
3.73252	5.84875	5.43783	0.643774	5.17758	9.4169	3.98592	3.73252	5.84875	5.43783	0.643774	5.17758	9.4169	3.98592	68.4865
3.97731	6.23233	5.79446	0.685994	5.51715	10.0345	4.24733	3.97731	6.23233	5.79446	0.685994	5.51715	10.0345	4.24733	72.9781
2.92081	4.57683	4.25527	0.503773	4.05162	7.36901	3.1191	2.92081	4.57683	4.25527	0.503773	4.05162	7.36901	3.1191	53.5928
5.637	8.83303	8.21244	0.972253	7.8194	14.2218	6.0197	5.637	8.83303	8.21244	0.972253	7.8194	14.2218	6.0197	103.431
6.39071	10.0141	9.3105	1.10225	8.86491	16.1233	6.82457	6.39071	10.0141	9.3105	1.10225	8.86491	16.1233	6.82457	117.261

### Sheet: Table S4
Table S4: Rescaling input muscle forces with standardised mechanical advantage for molar bite simulations
Specimen	Volume (V)	logV	IMF	BRF initial	Mechanical advantage (MA)	BRF (estimated)	Scaling factor	Estimated IMF
Aruf_M2750	12447.8	4.09509	100	41.2016	0.412016	41.8096	1.01476	101.476
Aruf_M12026	17425.7	4.24119	125.141	47.9277	0.38299	52.3209	1.09166	136.612
Bgai_M7384	10136.2	4.00588	87.2012	31.852	0.36527	36.4584	1.14462	99.8123
Bgai_M7389	9897.99	3.99555	85.8295	31.604	0.368218	35.8849	1.13546	97.4555
Bles_M1705	8726.37	3.94083	78.9152	41.7811	0.529443	32.9941	0.78969	62.3186
Bles_M18492	8772.56	3.94313	79.1935	39.7161	0.501507	33.1104	0.833678	66.0219
Bpen_M8285	10069.1	4.00299	86.8158	39.6982	0.457269	36.2973	0.914331	79.3783
Bpen_11252	7991.36	3.90262	74.4193	29.9492	0.402439	31.1144	1.03891	77.3146
Btro_JM10030	7747.19	3.88914	72.8956	33.5735	0.46057	30.4773	0.907779	66.1731
Btro_JM12495	8033.06	3.90488	74.678	33.8059	0.452689	31.2225	0.923583	68.9713
Ccam_M3257	5964.31	3.77556	61.232	30.0289	0.490412	25.6008	0.85254	52.2028
Ptri_M7381	8472.04	3.92799	77.3744	22.8125	0.294833	32.3499	1.41808	109.723
Ptri_M9013	10737.6	4.03091	90.6169	28.7788	0.317588	37.8865	1.31647	119.295
Mean					0.418096
Original
LDmassd	LDmassi	LDmasss	LDpterl	LDpterm	LDtemp	LDzyg	RDmassd	RDmassi	RDmasss	RDpterl	RDpterm	RDtemp	RDzyg	total
5.45	8.54	7.94	0.94	7.56	13.75	5.82	5.45	8.54	7.94	0.94	7.56	13.75	5.82	100
6.82018	10.687	9.93619	1.17632	9.46065	17.2069	7.2832	6.82018	10.687	9.93619	1.17632	9.46065	17.2069	7.2832	125.141
4.75247	7.44698	6.92378	0.819691	6.59241	11.9902	5.07511	4.75247	7.44698	6.92378	0.819691	6.59241	11.9902	5.07511	87.2012
4.67771	7.32984	6.81486	0.806797	6.48871	11.8016	4.99528	4.67771	7.32984	6.81486	0.806797	6.48871	11.8016	4.99528	85.8295
4.30088	6.73936	6.26587	0.741803	5.96599	10.8508	4.59287	4.30088	6.73936	6.26587	0.741803	5.96599	10.8508	4.59287	78.9152
4.31604	6.76312	6.28796	0.744419	5.98703	10.8891	4.60906	4.31604	6.76312	6.28796	0.744419	5.98703	10.8891	4.60906	79.1935
4.73146	7.41407	6.89317	0.816068	6.56327	11.9372	5.05268	4.73146	7.41407	6.89317	0.816068	6.56327	11.9372	5.05268	86.8158
4.05585	6.35541	5.90889	0.699541	5.6261	10.2327	4.3312	4.05585	6.35541	5.90889	0.699541	5.6261	10.2327	4.3312	74.4193
3.97281	6.22528	5.78791	0.685219	5.51091	10.0231	4.24252	3.97281	6.22528	5.78791	0.685219	5.51091	10.0231	4.24252	72.8956
4.06995	6.3775	5.92943	0.701973	5.64566	10.2682	4.34626	4.06995	6.3775	5.92943	0.701973	5.64566	10.2682	4.34626	74.678
3.33715	5.22921	4.86182	0.575581	4.62914	8.4194	3.5637	3.33715	5.22921	4.86182	0.575581	4.62914	8.4194	3.5637	61.232
4.2169	6.60777	6.14353	0.727319	5.8495	10.639	4.50319	4.2169	6.60777	6.14353	0.727319	5.8495	10.639	4.50319	77.3744
4.93862	7.73868	7.19498	0.851799	6.85064	12.4598	5.2739	4.93862	7.73868	7.19498	0.851799	6.85064	12.4598	5.2739	90.6169
Rescaled
5.53042	8.66602	8.05717	0.953871	7.67156	13.9529	5.90588	5.53042	8.66602	8.05717	0.953871	7.67156	13.9529	5.90588	101.476
7.44533	11.6666	10.847	1.28415	10.3278	18.7841	7.9508	7.44533	11.6666	10.847	1.28415	10.3278	18.7841	7.9508	136.612
5.43977	8.52397	7.92509	0.938235	7.54581	13.7242	5.80907	5.43977	8.52397	7.92509	0.938235	7.54581	13.7242	5.80907	99.8123
5.31133	8.3227	7.73797	0.916082	7.36764	13.4001	5.67191	5.31133	8.3227	7.73797	0.916082	7.36764	13.4001	5.67191	97.4555
3.39636	5.32201	4.94809	0.585795	4.71128	8.5688	3.62694	3.39636	5.32201	4.94809	0.585795	4.71128	8.5688	3.62694	62.3186
3.59819	5.63827	5.24214	0.620605	4.99125	9.07801	3.84247	3.59819	5.63827	5.24214	0.620605	4.99125	9.07801	3.84247	66.0219
4.32612	6.77891	6.30264	0.746156	6.001	10.9145	4.61982	4.32612	6.77891	6.30264	0.746156	6.001	10.9145	4.61982	79.3783
4.21365	6.60267	6.13878	0.726757	5.84498	10.6308	4.49971	4.21365	6.60267	6.13878	0.726757	5.84498	10.6308	4.49971	77.3146
3.60643	5.65118	5.25414	0.622027	5.00269	9.0988	3.85127	3.60643	5.65118	5.25414	0.622027	5.00269	9.0988	3.85127	66.1731
3.75894	5.89015	5.47632	0.64833	5.21423	9.48355	4.01413	3.75894	5.89015	5.47632	0.64833	5.21423	9.48355	4.01413	68.9713
2.84505	4.45812	4.1449	0.490706	3.94653	7.17788	3.0382	2.84505	4.45812	4.1449	0.490706	3.94653	7.17788	3.0382	52.2028
5.97989	9.37033	8.71199	1.03139	8.29505	15.0869	6.38587	5.97989	9.37033	8.71199	1.03139	8.29505	15.0869	6.38587	109.723
6.50156	10.1878	9.472	1.12137	9.01868	16.403	6.94295	6.50156	10.1878	9.472	1.12137	9.01868	16.403	6.94295	119.295

### Sheet: Table S5
Table S5: Rescaling input muscle forces with standardised bite force for incisor bite simulations
Specimen	Volume (V)	logV	IMF	BRF initial	MA	BRF (estimated)	Scaling factor	Estimated IMF
Aruf_M2750	12447.8	4.09509	100	19.49	0.1949	15.53	0.796819	79.6819
Aruf_M12026	17425.7	4.24119	125.141	24.45	0.19538	15.53	0.635174	79.4862
Bgai_M7384	10136.2	4.00588	87.2012	15.3	0.175456	15.53	1.01503	88.5121
Bgai_M7389	9897.99	3.99555	85.8295	14.84	0.172901	15.53	1.0465	89.8202
Bles_M1705	8726.37	3.94083	78.9152	17.02	0.215674	15.53	0.912456	72.0067
Bles_M18492	8772.56	3.94313	79.1935	17.5	0.220978	15.53	0.887429	70.2785
Bpen_M8285	10069.1	4.00299	86.8158	16.33	0.188099	15.53	0.95101	82.5627
Bpen_11252	7991.36	3.90262	74.4193	13.54	0.181942	15.53	1.14697	85.3569
Btro_JM10030	7747.19	3.88914	72.8956	13.27	0.182041	15.53	1.17031	85.3104
Btro_JM12495	8033.06	3.90488	74.678	13.86	0.185597	15.53	1.12049	83.676
Ccam_M3257	5964.31	3.77556	61.232	12.92	0.211001	15.53	1.20201	73.6017
Ptri_M7381	8472.04	3.92799	77.3744	10.7	0.138289	15.53	1.4514	112.301
Ptri_M9013	10737.6	4.03091	90.6169	12.71	0.140261	15.53	1.22187	110.722
Mean				15.5331
Original
LDmassd	LDmassi	LDmasss	LDpterl	LDpterm	LDtemp	LDzyg	RDmassd	RDmassi	RDmasss	RDpterl	RDpterm	RDtemp	RDzyg	total
5.45	8.54	7.94	0.94	7.56	13.75	5.82	5.45	8.54	7.94	0.94	7.56	13.75	5.82	100
6.82018	10.687	9.93619	1.17632	9.46065	17.2069	7.2832	6.82018	10.687	9.93619	1.17632	9.46065	17.2069	7.2832	125.141
4.75247	7.44698	6.92378	0.819691	6.59241	11.9902	5.07511	4.75247	7.44698	6.92378	0.819691	6.59241	11.9902	5.07511	87.2012
4.67771	7.32984	6.81486	0.806797	6.48871	11.8016	4.99528	4.67771	7.32984	6.81486	0.806797	6.48871	11.8016	4.99528	85.8295
4.30088	6.73936	6.26587	0.741803	5.96599	10.8508	4.59287	4.30088	6.73936	6.26587	0.741803	5.96599	10.8508	4.59287	78.9152
4.31604	6.76312	6.28796	0.744419	5.98703	10.8891	4.60906	4.31604	6.76312	6.28796	0.744419	5.98703	10.8891	4.60906	79.1935
4.73146	7.41407	6.89317	0.816068	6.56327	11.9372	5.05268	4.73146	7.41407	6.89317	0.816068	6.56327	11.9372	5.05268	86.8158
4.05585	6.35541	5.90889	0.699541	5.6261	10.2327	4.3312	4.05585	6.35541	5.90889	0.699541	5.6261	10.2327	4.3312	74.4193
3.97281	6.22528	5.78791	0.685219	5.51091	10.0231	4.24252	3.97281	6.22528	5.78791	0.685219	5.51091	10.0231	4.24252	72.8956
4.06995	6.3775	5.92943	0.701973	5.64566	10.2682	4.34626	4.06995	6.3775	5.92943	0.701973	5.64566	10.2682	4.34626	74.678
3.33715	5.22921	4.86182	0.575581	4.62914	8.4194	3.5637	3.33715	5.22921	4.86182	0.575581	4.62914	8.4194	3.5637	61.232
4.2169	6.60777	6.14353	0.727319	5.8495	10.639	4.50319	4.2169	6.60777	6.14353	0.727319	5.8495	10.639	4.50319	77.3744
4.93862	7.73868	7.19498	0.851799	6.85064	12.4598	5.2739	4.93862	7.73868	7.19498	0.851799	6.85064	12.4598	5.2739	90.6169
Rescaled
4.34266	6.80483	6.32674	0.74901	6.02395	10.9563	4.63749	4.34266	6.80483	6.32674	0.74901	6.02395	10.9563	4.63749	79.6819
4.332	6.78812	6.31121	0.747171	6.00916	10.9294	4.6261	4.332	6.78812	6.31121	0.747171	6.00916	10.9294	4.6261	79.4862
4.82391	7.55893	7.02786	0.832013	6.69151	12.1704	5.1514	4.82391	7.55893	7.02786	0.832013	6.69151	12.1704	5.1514	88.5121
4.8952	7.67065	7.13172	0.84431	6.79041	12.3503	5.22754	4.8952	7.67065	7.13172	0.84431	6.79041	12.3503	5.22754	89.8202
3.92436	6.14937	5.71733	0.676863	5.44371	9.90092	4.19079	3.92436	6.14937	5.71733	0.676863	5.44371	9.90092	4.19079	72.0067
3.83018	6.00179	5.58012	0.660618	5.31306	9.6633	4.09021	3.83018	6.00179	5.58012	0.660618	5.31306	9.6633	4.09021	70.2785
4.49967	7.05085	6.55548	0.776089	6.24174	11.3524	4.80515	4.49967	7.05085	6.55548	0.776089	6.24174	11.3524	4.80515	82.5627
4.65195	7.28948	6.77733	0.802354	6.45298	11.7366	4.96777	4.65195	7.28948	6.77733	0.802354	6.45298	11.7366	4.96777	85.3569
4.64942	7.28551	6.77364	0.801917	6.44946	11.7302	4.96506	4.64942	7.28551	6.77364	0.801917	6.44946	11.7302	4.96506	85.3104
4.56034	7.14593	6.64387	0.786554	6.3259	11.5054	4.86994	4.56034	7.14593	6.64387	0.786554	6.3259	11.5054	4.86994	83.676
4.01129	6.28558	5.84397	0.691856	5.56428	10.1202	4.28362	4.01129	6.28558	5.84397	0.691856	5.56428	10.1202	4.28362	73.6017
6.12042	9.59053	8.91672	1.05563	8.48998	15.4414	6.53594	6.12042	9.59053	8.91672	1.05563	8.48998	15.4414	6.53594	112.301
6.03436	9.45568	8.79135	1.04079	8.3706	15.2243	6.44404	6.03436	9.45568	8.79135	1.04079	8.3706	15.2243	6.44404	110.722

### Sheet: Table S6
Table S6: Rescaling input muscle forces with standardised bite force for premolar bite simulations
Specimen	Volume (V)	logV	IMF	BRF initial	MA	BRF (estimated)	Scaling factor	Estimated IMF
Aruf_M2750	12447.8	4.09509	100	30.11	0.3011	24.95	0.828628	82.8628
Aruf_M12026	17425.7	4.24119	125.141	34.7	0.277287	24.95	0.71902	89.9788
Bgai_M7384	10136.2	4.00588	87.2012	24.5	0.280959	24.95	1.01837	88.8029
Bgai_M7389	9897.99	3.99555	85.8295	24.1	0.280789	24.95	1.03527	88.8567
Bles_M1705	8726.37	3.94083	78.9152	27.7	0.35101	24.95	0.900722	71.0807
Bles_M18492	8772.56	3.94313	79.1935	27.51	0.347377	24.95	0.906943	71.824
Bpen_M8285	10069.1	4.00299	86.8158	27.68	0.318836	24.95	0.901373	78.2534
Bpen_11252	7991.36	3.90262	74.4193	22.93	0.308119	24.95	1.08809	80.9752
Btro_JM10030	7747.19	3.88914	72.8956	23.19	0.318126	24.95	1.07589	78.428
Btro_JM12495	8033.06	3.90488	74.678	22.84	0.305846	24.95	1.09238	81.5769
Ccam_M3257	5964.31	3.77556	61.232	20.91	0.341488	24.95	1.19321	73.0626
Ptri_M7381	8472.04	3.92799	77.3744	17.3	0.223588	24.95	1.4422	111.589
Ptri_M9013	10737.6	4.03091	90.6169	20.93	0.230972	24.95	1.19207	108.022
Mean				24.9538
Original
LDmassd	LDmassi	LDmasss	LDpterl	LDpterm	LDtemp	LDzyg	RDmassd	RDmassi	RDmasss	RDpterl	RDpterm	RDtemp	RDzyg	total
5.45	8.54	7.94	0.94	7.56	13.75	5.82	5.45	8.54	7.94	0.94	7.56	13.75	5.82	100
6.82018	10.687	9.93619	1.17632	9.46065	17.2069	7.2832	6.82018	10.687	9.93619	1.17632	9.46065	17.2069	7.2832	125.141
4.75247	7.44698	6.92378	0.819691	6.59241	11.9902	5.07511	4.75247	7.44698	6.92378	0.819691	6.59241	11.9902	5.07511	87.2012
4.67771	7.32984	6.81486	0.806797	6.48871	11.8016	4.99528	4.67771	7.32984	6.81486	0.806797	6.48871	11.8016	4.99528	85.8295
4.30088	6.73936	6.26587	0.741803	5.96599	10.8508	4.59287	4.30088	6.73936	6.26587	0.741803	5.96599	10.8508	4.59287	78.9152
4.31604	6.76312	6.28796	0.744419	5.98703	10.8891	4.60906	4.31604	6.76312	6.28796	0.744419	5.98703	10.8891	4.60906	79.1935
4.73146	7.41407	6.89317	0.816068	6.56327	11.9372	5.05268	4.73146	7.41407	6.89317	0.816068	6.56327	11.9372	5.05268	86.8158
4.05585	6.35541	5.90889	0.699541	5.6261	10.2327	4.3312	4.05585	6.35541	5.90889	0.699541	5.6261	10.2327	4.3312	74.4193
3.97281	6.22528	5.78791	0.685219	5.51091	10.0231	4.24252	3.97281	6.22528	5.78791	0.685219	5.51091	10.0231	4.24252	72.8956
4.06995	6.3775	5.92943	0.701973	5.64566	10.2682	4.34626	4.06995	6.3775	5.92943	0.701973	5.64566	10.2682	4.34626	74.678
3.33715	5.22921	4.86182	0.575581	4.62914	8.4194	3.5637	3.33715	5.22921	4.86182	0.575581	4.62914	8.4194	3.5637	61.232
4.2169	6.60777	6.14353	0.727319	5.8495	10.639	4.50319	4.2169	6.60777	6.14353	0.727319	5.8495	10.639	4.50319	77.3744
4.93862	7.73868	7.19498	0.851799	6.85064	12.4598	5.2739	4.93862	7.73868	7.19498	0.851799	6.85064	12.4598	5.2739	90.6169
Rescaled
4.51602	7.07649	6.57931	0.778911	6.26443	11.3936	4.82262	4.51602	7.07649	6.57931	0.778911	6.26443	11.3936	4.82262	82.8628
4.90385	7.68419	7.14432	0.845801	6.8024	12.3721	5.23677	4.90385	7.68419	7.14432	0.845801	6.8024	12.3721	5.23677	89.9788
4.83976	7.58376	7.05095	0.834747	6.7135	12.2104	5.16833	4.83976	7.58376	7.05095	0.834747	6.7135	12.2104	5.16833	88.8029
4.84269	7.58836	7.05522	0.835253	6.71756	12.2178	5.17146	4.84269	7.58836	7.05522	0.835253	6.71756	12.2178	5.17146	88.8567
3.8739	6.07029	5.64381	0.668159	5.3737	9.7736	4.1369	3.8739	6.07029	5.64381	0.668159	5.3737	9.7736	4.1369	71.0807
3.91441	6.13377	5.70282	0.675145	5.42989	9.87579	4.18015	3.91441	6.13377	5.70282	0.675145	5.42989	9.87579	4.18015	71.824
4.26481	6.68284	6.21332	0.735582	5.91596	10.7598	4.55435	4.26481	6.68284	6.21332	0.735582	5.91596	10.7598	4.55435	78.2534
4.41315	6.91528	6.42943	0.761167	6.12173	11.1341	4.71276	4.41315	6.91528	6.42943	0.761167	6.12173	11.1341	4.71276	80.9752
4.27433	6.69775	6.22718	0.737223	5.92916	10.7838	4.56451	4.27433	6.69775	6.22718	0.737223	5.92916	10.7838	4.56451	78.428
4.44594	6.96667	6.4772	0.766823	6.16721	11.2168	4.74777	4.44594	6.96667	6.4772	0.766823	6.16721	11.2168	4.74777	81.5769
3.98191	6.23955	5.80117	0.686788	5.52353	10.0461	4.25224	3.98191	6.23955	5.80117	0.686788	5.52353	10.0461	4.25224	73.0626
6.0816	9.52971	8.86017	1.04894	8.43613	15.3435	6.49448	6.0816	9.52971	8.86017	1.04894	8.43613	15.3435	6.49448	111.589
5.88718	9.22504	8.57691	1.0154	8.16643	14.853	6.28686	5.88718	9.22504	8.57691	1.0154	8.16643	14.853	6.28686	108.022

### Sheet: Table S7
Table S7: Rescaling input muscle forces with standardised bite force for molar bite simulations
Specimen	Volume (V)	logV	IMF	BRF initial	MA	BRF (estimated)	Scaling factor	Estimated IMF
Aruf_M2750	12447.8	4.09509	100	41.2016	0.412016	34.83	0.845356	84.5356
Aruf_M12026	17425.7	4.24119	125.141	47.9277	0.38299	34.83	0.72672	90.9424
Bgai_M7384	10136.2	4.00588	87.2012	31.852	0.36527	34.83	1.09349	95.3541
Bgai_M7389	9897.99	3.99555	85.8295	31.604	0.368218	34.83	1.10208	94.5906
Bles_M1705	8726.37	3.94083	78.9152	41.7811	0.529443	34.83	0.833631	65.7862
Bles_M18492	8772.56	3.94313	79.1935	39.7161	0.501507	34.83	0.876974	69.4506
Bpen_M8285	10069.1	4.00299	86.8158	39.6982	0.457269	34.83	0.87737	76.1695
Bpen_11252	7991.36	3.90262	74.4193	29.9492	0.402439	34.83	1.16297	86.5474
Btro_JM10030	7747.19	3.88914	72.8956	33.5735	0.46057	34.83	1.03743	75.6237
Btro_JM12495	8033.06	3.90488	74.678	33.8059	0.452689	34.83	1.03029	76.9403
Ccam_M3257	5964.31	3.77556	61.232	30.0289	0.490412	34.83	1.15988	71.022
Ptri_M7381	8472.04	3.92799	77.3744	22.8125	0.294833	34.83	1.52679	118.135
Ptri_M9013	10737.6	4.03091	90.6169	28.7788	0.317588	34.83	1.21027	109.671
Mean				34.8253
Original
LDmassd	LDmassi	LDmasss	LDpterl	LDpterm	LDtemp	LDzyg	RDmassd	RDmassi	RDmasss	RDpterl	RDpterm	RDtemp	RDzyg	total
5.45	8.54	7.94	0.94	7.56	13.75	5.82	5.45	8.54	7.94	0.94	7.56	13.75	5.82	100
6.82018	10.687	9.93619	1.17632	9.46065	17.2069	7.2832	6.82018	10.687	9.93619	1.17632	9.46065	17.2069	7.2832	125.141
4.75247	7.44698	6.92378	0.819691	6.59241	11.9902	5.07511	4.75247	7.44698	6.92378	0.819691	6.59241	11.9902	5.07511	87.2012
4.67771	7.32984	6.81486	0.806797	6.48871	11.8016	4.99528	4.67771	7.32984	6.81486	0.806797	6.48871	11.8016	4.99528	85.8295
4.30088	6.73936	6.26587	0.741803	5.96599	10.8508	4.59287	4.30088	6.73936	6.26587	0.741803	5.96599	10.8508	4.59287	78.9152
4.31604	6.76312	6.28796	0.744419	5.98703	10.8891	4.60906	4.31604	6.76312	6.28796	0.744419	5.98703	10.8891	4.60906	79.1935
4.73146	7.41407	6.89317	0.816068	6.56327	11.9372	5.05268	4.73146	7.41407	6.89317	0.816068	6.56327	11.9372	5.05268	86.8158
4.05585	6.35541	5.90889	0.699541	5.6261	10.2327	4.3312	4.05585	6.35541	5.90889	0.699541	5.6261	10.2327	4.3312	74.4193
3.97281	6.22528	5.78791	0.685219	5.51091	10.0231	4.24252	3.97281	6.22528	5.78791	0.685219	5.51091	10.0231	4.24252	72.8956
4.06995	6.3775	5.92943	0.701973	5.64566	10.2682	4.34626	4.06995	6.3775	5.92943	0.701973	5.64566	10.2682	4.34626	74.678
3.33715	5.22921	4.86182	0.575581	4.62914	8.4194	3.5637	3.33715	5.22921	4.86182	0.575581	4.62914	8.4194	3.5637	61.232
4.2169	6.60777	6.14353	0.727319	5.8495	10.639	4.50319	4.2169	6.60777	6.14353	0.727319	5.8495	10.639	4.50319	77.3744
4.93862	7.73868	7.19498	0.851799	6.85064	12.4598	5.2739	4.93862	7.73868	7.19498	0.851799	6.85064	12.4598	5.2739	90.6169
Rescaled
4.60719	7.21934	6.71213	0.794635	6.39089	11.6236	4.91997	4.60719	7.21934	6.71213	0.794635	6.39089	11.6236	4.91997	84.5356
4.95636	7.76648	7.22082	0.854858	6.87524	12.5046	5.29284	4.95636	7.76648	7.22082	0.854858	6.87524	12.5046	5.29284	90.9424
5.1968	8.14324	7.57111	0.896328	7.20877	13.1112	5.54961	5.1968	8.14324	7.57111	0.896328	7.20877	13.1112	5.54961	95.3541
5.15519	8.07804	7.51049	0.889151	7.15105	13.0062	5.50517	5.15519	8.07804	7.51049	0.889151	7.15105	13.0062	5.50517	94.5906
3.58535	5.61814	5.22342	0.61839	4.97343	9.0456	3.82875	3.58535	5.61814	5.22342	0.61839	4.97343	9.0456	3.82875	65.7862
3.78506	5.93108	5.51438	0.652836	5.25047	9.54946	4.04203	3.78506	5.93108	5.51438	0.652836	5.25047	9.54946	4.04203	69.4506
4.15124	6.50488	6.04786	0.715994	5.75842	10.4733	4.43307	4.15124	6.50488	6.04786	0.715994	5.75842	10.4733	4.43307	76.1695
4.71683	7.39115	6.87186	0.813545	6.54298	11.9003	5.03706	4.71683	7.39115	6.87186	0.813545	6.54298	11.9003	5.03706	86.5474
4.12149	6.45827	6.00452	0.710863	5.71715	10.3983	4.4013	4.12149	6.45827	6.00452	0.710863	5.71715	10.3983	4.4013	75.6237
4.19324	6.5707	6.10906	0.723238	5.81668	10.5793	4.47792	4.19324	6.5707	6.10906	0.723238	5.81668	10.5793	4.47792	76.9403
3.8707	6.06528	5.63914	0.667606	5.36926	9.76552	4.13348	3.8707	6.06528	5.63914	0.667606	5.36926	9.76552	4.13348	71.022
6.43834	10.0887	9.3799	1.11047	8.93099	16.2435	6.87544	6.43834	10.0887	9.3799	1.11047	8.93099	16.2435	6.87544	118.135
5.97704	9.36586	8.70784	1.0309	8.29109	15.0797	6.38282	5.97704	9.36586	8.70784	1.0309	8.29109	15.0797	6.38282	109.671
